# An *in vivo* drug repurposing screen and transcriptional analyses reveals the serotonin pathway and GSK3 as major therapeutic targets for NGLY1 deficiency

**DOI:** 10.1101/2021.11.10.468087

**Authors:** Kevin A. Hope, Alexys R. Berman, Randall T. Peterson, Clement Y. Chow

## Abstract

NGLY1 deficiency, a rare disease with no effective treatment, is caused by autosomal recessive, loss-of-function mutations in the *N-glycanase 1 (NGLY1)* gene and is characterized by global developmental delay, hypotonia, alacrima, and seizures. We used an adult *Drosophila* model of NGLY1 deficiency to conduct an *in vivo,* unbiased, small molecule, repurposing screen of FDA-approved drugs to identify therapeutic compounds. Seventeen molecules rescued lethality in a patient-specific NGLY1 deficiency model, including multiple serotonin and dopamine modulators. Exclusive *dNGLY1* expression in serotonin and dopamine neurons, in an otherwise *dNGLY1*-null fly, was sufficient to rescue lethality. Further, genetic modifier and transcriptomic data supports the importance of serotonin signaling in NGLY1 deficiency. Connectivity Map analysis identified glycogen synthase kinase 3 (GSK3) inhibition as a potential therapeutic mechanism for NGLY1 deficiency, which we experimentally validated with TWS119 and lithium. Strikingly, GSK3 inhibitors and a serotonin modulator rescued size defects in *dNGLY1* deficient larvae upon proteasome inhibition, suggesting that these compounds act through NRF1, a transcription factor that regulates proteasome expression. This study reveals the importance of the serotonin pathway in NGLY1 deficiency, and serotonin modulators or GSK3 inhibitors may be effective therapeutics for this rare disease.
