## Supplemental Table 1 for "An *in vivo* drug repurposing screen and transcriptional analyses reveals the serotonin pathway and GSK3 as major therapeutic targets for NGLY1 deficiency"

### Sheet: Sheet1
Plate	Well	Compound Name	Eggs Laid?	Larval Stage Reached?	Pupal Stage Reached?	dNGLY1+/-	dNGLY1-/-
2	A02	Metronidazole	Yes	Yes	Yes	22	0
2	A03	Fulvestrant	Yes	Yes	Yes	13	0
2	A04	Edrophonium chloride	Yes	Yes	Yes	19	0
2	A05	Moroxidine hydrochloride	Yes	Yes	Yes	9	0
2	A06	Baclofen (R,S)	Yes	Yes	Yes	14	0
2	A07	Acyclovir	Yes	Yes	Yes	12	0
2	A08	Diazoxide	Yes	Yes	Yes	11	0
2	A09	Amidopyrine	Yes	Yes	Yes	11	0
2	A10	Busulfan	Yes	Yes	Yes	14	0
2	A11	Pindolol	Yes	Yes	Yes	10	0
2	B02	Khellin	Yes	Yes	Yes	20	0
2	B03	Zimelidine dihydrochloride monohydrate	Yes	Yes	Yes	17	0
2	B04	Azacyclonol	Yes	Yes	Yes	13	0
2	B05	Azathioprine	Yes	Yes	Yes	10	0
2	B06	Lynestrenol	Yes	Yes	Yes	16	0
2	B07	Guanabenz acetate	Yes	Yes	Yes	17	0
2	B08	Disulfiram	Yes	Yes	Yes	17	0
2	B09	Acetylsalicylsalicylic acid	Yes	Yes	Yes	13	0
2	B10	Mianserine hydrochloride	Yes	Yes	Yes	21	0
2	B11	Nocodazole	Yes	Yes	Yes	17	1
2	C02	R(-) Apomorphine hydrochloride hemihydrate	Yes	Yes	Yes	18	0
2	C03	Amoxapine	Yes	Yes	Yes	10	0
2	C04	Cyproheptadine hydrochloride	Yes	Yes	Yes	15	0
2	C05	Famotidine	Yes	Yes	Yes	24	0
2	C06	Danazol	Yes	Yes	Yes	4	0
2	C07	Nicorandil	Yes	Yes	Yes	23	0
2	C08	Pioglitazone	Yes	Yes	Yes	7	0
2	C09	Nomifensine maleate	Yes	Yes	Yes	8	0
2	C10	Dizocilpine maleate	Yes	Yes	Yes	6	0
2	C11	Oxandrolone	Yes	Yes	Yes	7	0
2	D02	Naloxone hydrochloride	Yes	Yes	Yes	14	0
2	D03	Metolazone	Yes	Yes	Yes	9	0
2	D04	Ciprofloxacin hydrochloride monohydrate	Yes	Yes	Yes	7	0
2	D05	Ampicillin trihydrate	Yes	Yes	Yes	3	0
2	D06	Haloperidol	Yes	Yes	Yes	15	0
2	D07	Naltrexone hydrochloride dihydrate	Yes	Yes	Yes	6	0
2	D08	Chlorpheniramine maleate	Yes	Yes	Yes	7	0
2	D09	Nalbuphine hydrochloride	Yes	Yes	Yes	5	0
2	D10	Picotamide monohydrate	Yes	Yes	Yes	16	0
2	D11	Triamcinolone	Yes	Yes	Yes	19	0
2	E02	Bromocryptine mesylate	Yes	Yes	Yes	12	1
2	E03	Amfepramone hydrochloride	Yes	Yes	Yes	6	0
2	E04	Dehydrocholic acid	Yes	Yes	Yes	11	0
2	E05	Tioconazole	Yes	Yes	Yes	25	0
2	E06	Perphenazine	Yes	Yes	Yes	10	0
2	E07	Mefloquine hydrochloride	Yes	Yes	Yes	5	0
2	E08	Isoconazole	Yes	Yes	Yes	9	0
2	E09	Spironolactone	Yes	Yes	Yes	8	0
2	E10	Pirenzepine dihydrochloride	Yes	Yes	Yes	8	0
2	E11	Dexamethasone acetate	Yes	Yes	Yes	21	0
2	F02	Glipizide	Yes	Yes	Yes	9	0
2	F03	Loxapine succinate	Yes	Yes	Yes	3	0
2	F04	Hydroxyzine dihydrochloride	Yes	Yes	Yes	5	0
2	F05	Diltiazem hydrochloride	Yes	Yes	Yes	8	0
2	F06	Methotrexate	Yes	Yes	Yes	0	0
2	F07	Astemizole	Yes	Yes	Yes	8	0
2	F08	Clindamycin hydrochloride	Yes	Yes	Yes	8	0
2	F09	Terfenadine	Yes	Yes	Yes	10	0
2	F10	Cefotaxime sodium salt	Yes	Yes	Yes	15	0
2	F11	Tetracycline hydrochloride	Yes	Yes	Yes	15	0
2	G02	Verapamil hydrochloride	Yes	Yes	Yes	4	0
2	G03	Dipyridamole	Yes	Yes	Yes	22	0
2	G04	Chlorhexidine	Yes	Yes	Yes	10	0
2	G05	Loperamide hydrochloride	Yes	Yes	Yes	21	0
2	G06	Chlortetracycline hydrochloride	Yes	Yes	Yes	10	0
2	G07	Tamoxifen citrate	Yes	Yes	Yes	15	0
2	G08	Nicergoline	Yes	Yes	Yes	6	0
2	G09	Canrenoic acid potassium salt	Yes	Yes	Yes	14	0
2	G10	Thioproperazine dimesylate	Yes	Yes	Yes	10	0
2	G11	Dihydroergotamine tartrate	Yes	Yes	Yes	6	0
2	H02	Erythromycin	Yes	Yes	Yes	20	0
2	H03	Chloroxine	Yes	Yes	Yes	11	0
2	H04	Didanosine	Yes	Yes	Yes	27	0
2	H05	Josamycin	Yes	Yes	Yes	18	0
2	H06	Paclitaxel	Yes	Yes	Yes	16	0
2	H07	Ivermectin	Yes	No	No	0	0
2	H08	Gallamine triethiodide	Yes	Yes	Yes	11	0
2	H09	Neomycin sulfate	Yes	Yes	Yes	1	0
2	H10	Dihydrostreptomycin sulfate	Yes	Yes	Yes	4	0
2	H11	Gentamicine sulfate	Yes	Yes	Yes	13	0
2	DMSO		Yes	Yes	Yes	17	0
2	DMSO		Yes	Yes	Yes	13	0
2	DMSO		Yes	Yes	Yes	11	0
2	DMSO		Yes	Yes	Yes	17	0
2	DMSO		Yes	Yes	Yes	12	0
2	DMSO		Yes	Yes	Yes	17	0
3	A02	Isoniazid	Yes	Yes	Yes	16	0
3	A03	Pentylenetetrazole	Yes	Yes	Yes	8	0
3	A04	Chlorzoxazone	Yes	Yes	Yes	12	0
3	A05	Ornidazole	Yes	Yes	Yes	17	0
3	A06	Ethosuximide	Yes	Yes	Yes	10	0
3	A07	Mafenide hydrochloride	Yes	Yes	Yes	11	0
3	A08	Riluzole hydrochloride	Yes	Yes	Yes	19	0
3	A09	Nitrofurantoin	Yes	Yes	Yes	11	0
3	A10	Hydralazine hydrochloride	Yes	Yes	Yes	12	0
3	A11	Phenelzine sulfate	Yes	Yes	Yes	18	0
3	B02	Tranexamic acid	Yes	Yes	Yes	12	0
3	B03	Etofylline	Yes	Yes	Yes	20	0
3	B04	Tranylcypromine hydrochloride	Yes	Yes	Yes	6	0
3	B05	Alverine citrate salt	Yes	Yes	Yes	11	0
3	B06	Aceclofenac	Yes	Yes	Yes	9	0
3	B07	Iproniazide phosphate	Yes	Yes	Yes	9	0
3	B08	Sulfamethoxazole	Yes	Yes	Yes	20	0
3	B09	Mephenesin	Yes	Yes	Yes	14	0
3	B10	Phenformin hydrochloride	Yes	Yes	Yes	9	0
3	B11	Flutamide	Yes	Yes	Yes	25	0
3	C02	Ampyrone	Yes	Yes	Yes	6	0
3	C03	Levamisole hydrochloride	Yes	Yes	Yes	11	0
3	C04	Pargyline hydrochloride	Yes	Yes	Yes	7	0
3	C05	Methocarbamol	Yes	Yes	Yes	12	0
3	C06	Aztreonam	Yes	Yes	Yes	8	0
3	C07	Cloxacillin sodium salt	Yes	Yes	Yes	4	0
3	C08	Catharanthine	Yes	Yes	Yes	18	0
3	C09	Pentolinium bitartrate	Yes	Yes	Yes	20	0
3	C10	Aminopurine, 6-benzyl	Yes	Yes	Yes	21	0
3	C11	Tolbutamide	Yes	Yes	Yes	17	0
3	D02	Midodrine hydrochloride	Yes	Yes	Yes	13	0
3	D03	Thalidomide	Yes	Yes	Yes	7	0
3	D04	Oxolinic acid	Yes	Yes	Yes	14	0
3	D05	Nimesulide	Yes	Yes	Yes	6	1
3	D06	Asenapine maleate	Yes	Yes	Yes	12	0
3	D07	Pentoxifylline	Yes	Yes	Yes	8	0
3	D08	Metaraminol bitartrate	Yes	Yes	Yes	17	0
3	D09	Salbutamol	Yes	Yes	Yes	2	0
3	D10	Prilocaine hydrochloride	Yes	Yes	Yes	22	0
3	D11	Camptothecine (S,+)	Yes	Yes	Yes	12	0
3	E02	Ranitidine hydrochloride	Yes	Yes	Yes	5	0
3	E03	Tiratricol, 3,3',5-triiodothyroacetic acid	Yes	Yes	Yes	8	0
3	E04	Flufenamic acid	Yes	Yes	Yes	2	0
3	E05	Flumequine	Yes	Yes	Yes	5	0
3	E06	Tolfenamic acid	Yes	Yes	Yes	7	0
3	E07	Meclofenamic acid sodium salt monohydrate	Yes	Yes	Yes	16	0
3	E08	Tibolone	Yes	Yes	Yes	18	0
3	E09	Trimethoprim	Yes	Yes	Yes	10	0
3	E10	Metoclopramide monohydrochloride	Yes	Yes	Yes	17	0
3	E11	Fenbendazole	Yes	Yes	Yes	22	0
3	F02	Piroxicam	Yes	Yes	Yes	10	0
3	F03	Pyrantel tartrate	Yes	Yes	Yes	16	0
3	F04	Fenspiride hydrochloride	Yes	Yes	Yes	7	0
3	F05	Gemfibrozil	Yes	Yes	Yes	7	0
3	F06	Mefexamide hydrochloride	Yes	Yes	Yes	20	0
3	F07	Tiapride hydrochloride	Yes	Yes	Yes	10	0
3	F08	Mebendazole	Yes	Yes	Yes	6	0
3	F09	Fenbufen	Yes	Yes	Yes	1	0
3	F10	Ketoprofen	Yes	Yes	Yes	21	0
3	F11	Indapamide	Yes	Yes	Yes	16	0
3	G02	Norfloxacin	Yes	Yes	Yes	2	0
3	G03	Antimycin A	Yes	Yes	Yes	4	0
3	G04	Xylometazoline hydrochloride	Yes	Yes	Yes	11	0
3	G05	Oxymetazoline hydrochloride	Yes	Yes	Yes	9	0
3	G06	Nifenazone	Yes	Yes	Yes	14	0
3	G07	Griseofulvin	Yes	Yes	Yes	8	0
3	G08	Clemizole hydrochloride	Yes	Yes	Yes	12	0
3	G09	Tropicamide	Yes	Yes	Yes	9	0
3	G10	Nefopam hydrochloride	Yes	Yes	Yes	12	0
3	G11	Phentolamine hydrochloride	Yes	Yes	Yes	8	0
3	H02	Etodolac	Yes	Yes	Yes	8	0
3	H03	Scopolamin-N-oxide hydrobromide	Yes	Yes	Yes	16	0
3	H04	Hyoscyamine (L)	Yes	Yes	Yes	8	0
3	H05	Chlorphensin carbamate	Yes	Yes	Yes	15	0
3	H06	Carmofur	Yes	Yes	Yes	12	0
3	H07	Dilazep dihydrochloride	Yes	Yes	Yes	3	0
3	H08	Ofloxacin	Yes	Yes	Yes	8	0
3	H09	Lomefloxacin hydrochloride	Yes	Yes	Yes	5	0
3	H10	Orphenadrine hydrochloride	Yes	Yes	Yes	18	0
3	H11	Proglumide	Yes	Yes	Yes	27	0
3	DMSO		Yes	Yes	Yes	12	0
3	DMSO		Yes	Yes	Yes	11	0
3	DMSO		Yes	Yes	Yes	20	0
3	DMSO		Yes	Yes	Yes	22	0
3	DMSO		Yes	Yes	Yes	9	0
3	DMSO		Yes	Yes	Yes	16	0
4	A02	Mexiletine hydrochloride	Yes	Yes	Yes	14	0
4	A03	Flavoxate hydrochloride	Yes	Yes	Yes	10	0
4	A04	Bufexamac	Yes	Yes	Yes	8	0
4	A05	Glutethimide, para-amino	Yes	Yes	Yes	12	0
4	A06	Dropropizine (R,S)	Yes	Yes	Yes	6	0
4	A07	Pinacidil	Yes	Yes	Yes	16	0
4	A08	Albendazole	Yes	Yes	Yes	7	0
4	A09	Clonidine hydrochloride	Yes	Yes	Yes	4	0
4	A10	Bupropion hydrochloride	Yes	Yes	Yes	16	0
4	A11	Alprenolol hydrochloride	Yes	Yes	Yes	20	0
4	B02	Chlorothiazide	Yes	Yes	Yes	22	0
4	B03	Diphenidol hydrochloride	Yes	Yes	Yes	11	0
4	B04	Norethindrone	Yes	Yes	Yes	12	0
4	B05	Nortriptyline hydrochloride	Yes	Yes	Yes	12	0
4	B06	Niflumic acid	Yes	Yes	Yes	1	0
4	B07	Isotretinoin	Yes	Yes	Yes	13	0
4	B08	Retinoic acid	Yes	Yes	Yes	10	0
4	B09	Antazoline hydrochloride	Yes	Yes	Yes	6	0
4	B10	Ethacrynic acid	Yes	Yes	Yes	13	0
4	B11	Praziquantel	Yes	Yes	Yes	15	0
4	C02	Ethisterone	Yes	Yes	Yes	9	0
4	C03	Triprolidine hydrochloride	Yes	Yes	Yes	9	0
4	C04	Doxepin hydrochloride	Yes	Yes	Yes	12	0
4	C05	Dyclonine hydrochloride	Yes	Yes	Yes	5	0
4	C06	Dimenhydrinate	Yes	Yes	Yes	9	0
4	C07	Disopyramide	Yes	Yes	Yes	10	0
4	C08	Clotrimazole	Yes	Yes	Yes	3	0
4	C09	Vinpocetine	Yes	Yes	Yes	6	0
4	C10	Clomipramine hydrochloride	Yes	Yes	Yes	11	0
4	C11	Fendiline hydrochloride	Yes	Yes	Yes	21	0
4	D02	Vincamine	Yes	Yes	Yes	8	0
4	D03	Indomethacin	Yes	Yes	Yes	7	0
4	D04	Cortisone	Yes	Yes	Yes	5	0
4	D05	Prednisolone	Yes	Yes	Yes	11	0
4	D06	Fenofibrate	Yes	Yes	Yes	13	0
4	D07	Bumetanide	Yes	Yes	Yes	13	0
4	D08	Labetalol hydrochloride	Yes	Yes	Yes	6	0
4	D09	Cinnarizine	Yes	Yes	Yes	17	0
4	D10	Methylprednisolone, 6-alpha	Yes	Yes	Yes	17	0
4	D11	Quinidine hydrochloride monohydrate	Yes	Yes	Yes	25	0
4	E02	Fludrocortisone acetate	Yes	Yes	Yes	19	0
4	E03	Fenoterol hydrobromide	Yes	Yes	Yes	12	0
4	E04	Homochlorcyclizine dihydrochloride	Yes	Yes	Yes	12	0
4	E05	Diethylcarbamazine citrate	Yes	Yes	Yes	9	0
4	E06	Chenodiol	Yes	Yes	Yes	1	0
4	E07	Perhexiline maleate	Yes	Yes	Yes	1	0
4	E08	Oxybutynin chloride	Yes	Yes	Yes	10	0
4	E09	Spiperone	Yes	Yes	Yes	12	0
4	E10	Pyrilamine maleate	Yes	Yes	Yes	11	0
4	E11	Sulfinpyrazone	Yes	Yes	Yes	9	0
4	F02	Dantrolene sodium salt	Yes	Yes	Yes	13	0
4	F03	Trazodone hydrochloride	Yes	Yes	Yes	7	0
4	F04	Glafenine hydrochloride	Yes	Yes	Yes	7	0
4	F05	Pimethixene maleate	Yes	Yes	Yes	5	0
4	F06	Pergolide mesylate	Yes	Yes	Yes	5	0
4	F07	Acemetacin	Yes	Yes	Yes	5	0
4	F08	Benzydamine hydrochloride	Yes	Yes	Yes	9	0
4	F09	Fipexide hydrochloride	Yes	Yes	Yes	13	0
4	F10	Mifepristone	Yes	Yes	Yes	17	0
4	F11	Diperodon hydrochloride	Yes	Yes	Yes	13	0
4	G02	Lisinopril	Yes	Yes	Yes	1	0
4	G03	Lincomycin hydrochloride	Yes	Yes	Yes	4	0
4	G04	Telenzepine dihydrochloride	Yes	Yes	Yes	17	0
4	G05	Econazole nitrate	Yes	Yes	Yes	11	0
4	G06	Bupivacaine hydrochloride	Yes	Yes	Yes	7	0
4	G07	Clemastine fumarate	Yes	Yes	Yes	10	0
4	G08	Oxytetracycline dihydrate	Yes	Yes	Yes	14	0
4	G09	Pimozide	Yes	Yes	Yes	13	0
4	G10	Amodiaquin dihydrochloride dihydrate	Yes	Yes	Yes	20	0
4	G11	Mebeverine hydrochloride	Yes	Yes	Yes	11	0
4	H02	Ifenprodil tartrate	Yes	Yes	Yes	9	0
4	H03	Flunarizine dihydrochloride	Yes	Yes	Yes	10	0
4	H04	Trifluoperazine dihydrochloride	Yes	Yes	Yes	5	0
4	H05	Enalapril maleate	Yes	Yes	Yes	11	0
4	H06	Minocycline hydrochloride	Yes	Yes	Yes	14	0
4	H07	Glibenclamide	Yes	Yes	Yes	2	0
4	H08	Guanethidine sulfate	Yes	Yes	Yes	12	0
4	H09	Quinacrine dihydrochloride hydrate	Yes	Yes	Yes	11	0
4	H10	Clofilium tosylate	Yes	Yes	Yes	14	0
4	H11	Fluphenazine dihydrochloride	Yes	Yes	Yes	10	0
4	DMSO		Yes	Yes	Yes	11	0
4	DMSO		Yes	Yes	Yes	10	0
4	DMSO		Yes	Yes	Yes	11	0
4	DMSO		Yes	Yes	Yes	13	0
4	DMSO		Yes	Yes	Yes	9	0
4	DMSO		Yes	Yes	Yes	16	0
5	A02	Streptomycin sulfate	Yes	Yes	Yes	26	0
5	A03	Alfuzosin hydrochloride	Yes	Yes	Yes	23	0
5	A04	Chlorpropamide	Yes	Yes	Yes	26	0
5	A05	Phenylpropanolamine hydrochloride	Yes	Yes	Yes	23	0
5	A06	Ascorbic acid	Yes	Yes	Yes	29	0
5	A07	Methyldopa (L,-)	Yes	Yes	Yes	22	0
5	A08	Cefoperazone dihydrate	Yes	Yes	Yes	21	0
5	A09	Zoxazolamine	Yes	Yes	Yes	26	0
5	A10	Tacrine hydrochloride	Yes	Yes	Yes	24	0
5	A11	Bisoprolol fumarate	Yes	Yes	Yes	25	0
5	B02	Tremorine dihydrochloride	Yes	Yes	Yes	27	0
5	B03	Practolol	Yes	Yes	Yes	29	0
5	B04	Zidovudine, AZT	Yes	Yes	Yes	26	0
5	B05	Sulfisoxazole	Yes	Yes	Yes	26	0
5	B06	Zaprinast	Yes	Yes	Yes	31	0
5	B07	Chlormezanone	Yes	Yes	Yes	21	0
5	B08	Procainamide hydrochloride	Yes	Yes	Yes	32	0
5	B09	N6-methyladenosine	Yes	Yes	Yes	25	0
5	B10	Guanfacine hydrochloride	Yes	Yes	Yes	27	0
5	B11	Domperidone	Yes	Yes	Yes	16	0
5	C02	Furosemide	Yes	Yes	Yes	27	0
5	C03	Methapyrilene hydrochloride	Yes	Yes	Yes	30	0
5	C04	Desipramine hydrochloride	Yes	Yes	Yes	31	0
5	C05	Clorgyline hydrochloride	Yes	Yes	Yes	23	0
5	C06	Clenbuterol hydrochloride	Yes	Yes	Yes	34	0
5	C07	Maprotiline hydrochloride	Yes	Yes	Yes	35	0
5	C08	Thioguanosine	Yes	Yes	Yes	22	0
5	C09	Chlorprothixene hydrochloride	Yes	Yes	Yes	33	0
5	C10	Ritodrine hydrochloride	Yes	Yes	Yes	30	0
5	C11	Clozapine	Yes	Yes	Yes	27	0
5	D02	Chlorthalidone	Yes	Yes	Yes	29	0
5	D03	Dobutamine hydrochloride	Yes	Yes	Yes	30	0
5	D04	Moclobemide	Yes	Yes	Yes	29	0
5	D05	Clopamide	Yes	Yes	Yes	32	0
5	D06	Hycanthone	Yes	Yes	Yes	26	0
5	D07	Adenosine 5'-monophosphate monohydrate	Yes	Yes	Yes	25	0
5	D08	Amoxicillin	Yes	Yes	Yes	33	0
5	D09	Pemirolast potassium	Yes	Yes	Yes	27	0
5	D10	Dextromethorphan hydrobromide monohydrate	Yes	Yes	Yes	33	0
5	D11	Droperidol	Yes	Yes	Yes	27	0
5	E02	Bambuterol hydrochloride	Yes	Yes	Yes	26	0
5	E03	Betamethasone	Yes	Yes	Yes	27	0
5	E04	Colchicine	Yes	Yes	Yes	16	0
5	E05	Metergoline	Yes	Yes	Yes	20	0
5	E06	Brinzolamide	Yes	Yes	Yes	30	0
5	E07	Ambroxol hydrochloride	Yes	Yes	Yes	24	0
5	E08	Benfluorex	Yes	Yes	Yes	30	0
5	E09	Bepridil hydrochloride	Yes	Yes	Yes	30	0
5	E10	Meloxicam	Yes	Yes	Yes	11	0
5	E11	Benzbromarone	Yes	Yes	Yes	32	0
5	F02	Ketotifen fumarate	Yes	Yes	Yes	21	0
5	F03	Debrisoquin sulfate	Yes	Yes	Yes	27	0
5	F04	Amethopterin (R,S)	Yes	Yes	Yes	15	0
5	F05	Methylergometrine maleate	Yes	Yes	Yes	4	0
5	F06	Methiothepin maleate	Yes	Yes	Yes	22	0
5	F07	Clofazimine	Yes	Yes	Yes	27	0
5	F08	Nafronyl oxalate	Yes	Yes	Yes	17	0
5	F09	Bezafibrate	Yes	Yes	Yes	26	0
5	F10	Nefazodone hydrochloride	Yes	Yes	Yes	22	0
5	F11	Clebopride maleate	Yes	Yes	Yes	19	0
5	G02	Lidoflazine	Yes	Yes	Yes	23	0
5	G03	Betaxolol hydrochloride	Yes	Yes	Yes	29	0
5	G04	Nicardipine hydrochloride	Yes	Yes	Yes	24	0
5	G05	Probucol	Yes	Yes	Yes	35	0
5	G06	Mitoxantrone dihydrochloride	Yes	Yes	Yes	27	0
5	G07	GBR 12909 dihydrochloride	Yes	Yes	Yes	17	0
5	G08	Carbetapentane citrate	Yes	Yes	Yes	23	0
5	G09	Dequalinium dichloride	Yes	Yes	Yes	29	0
5	G10	Ketoconazole	Yes	Yes	Yes	26	0
5	G11	Fusidic acid sodium salt	Yes	Yes	Yes	22	0
5	H02	Terbutaline hemisulfate	Yes	Yes	Yes	13	0
5	H03	Ketanserin tartrate hydrate	Yes	Yes	Yes	24	0
5	H04	Hemicholinium bromide	Yes	Yes	Yes	28	0
5	H05	Kanamycin A sulfate	Yes	Yes	Yes	26	0
5	H06	Amikacin hydrate	Yes	Yes	Yes	16	0
5	H07	Etoposide	Yes	Yes	Yes	32	0
5	H08	Clomiphene citrate (Z,E)	Yes	Yes	Yes	15	0
5	H09	Oxantel pamoate	Yes	Yes	Yes	29	0
5	H10	Prochlorperazine dimaleate	Yes	Yes	Yes	14	0
5	H11	Hesperidin	Yes	Yes	Yes	26	0
5	DMSO		Yes	Yes	Yes	20	0
5	DMSO		Yes	Yes	Yes	20	0
5	DMSO		Yes	Yes	Yes	16	0
5	DMSO		Yes	Yes	Yes	21	0
5	DMSO		Yes	Yes	Yes	29	0
5	DMSO		Yes	Yes	Yes	26	0
6	A02	Testosterone propionate	Yes	Yes	Yes	27	0
6	A03	Haloprogin	Yes	Yes	Yes	23	0
6	A04	Thyroxine (L)	Yes	Yes	Yes	31	0
6	A05	Idebenone	Yes	Yes	Yes	16	0
6	A06	Pepstatin A	Yes	Yes	Yes	29	0
6	A07	Delavirdine	Yes	Yes	Yes	24	0
6	A08	Adamantamine fumarate	Yes	Yes	Yes	29	0
6	A09	Butoconazole nitrate	Yes	Yes	Yes	32	0
6	A10	Amiodarone hydrochloride	Yes	Yes	Yes	29	0
6	A11	Amphotericin B	Yes	Yes	Yes	29	0
6	B02	Androsterone	Yes	Yes	Yes	25	0
6	B03	Amifostine	Yes	Yes	Yes	33	0
6	B04	Carbarsone	Yes	Yes	Yes	21	0
6	B05	Amlodipine	Yes	Yes	Yes	28	0
6	B06	Modafinil	Yes	Yes	Yes	22	0
6	B07	Bacampicillin hydrochloride	Yes	Yes	Yes	20	0
6	B08	Lamivudine	Yes	Yes	Yes	29	0
6	B09	Biotin	Yes	Yes	Yes	24	0
6	B10	Bisacodyl	Yes	Yes	Yes	21	0
6	B11	Erlotinib	Yes	Yes	Yes	27	0
6	C02	Suloctidil	Yes	Yes	Yes	17	0
6	C03	Zotepine	Yes	Yes	Yes	11	0
6	C04	Carisoprodol	Yes	Yes	Yes	13	0
6	C05	Cephalosporanic acid, 7-amino	Yes	Yes	Yes	34	0
6	C06	Chicago sky blue 6B	Yes	Yes	Yes	26	0
6	C07	Buflomedil hydrochloride	Yes	Yes	Yes	28	0
6	C08	Dibenzepine hydrochloride	Yes	Yes	Yes	26	0
6	C09	Roxatidine Acetate hydrochloride	Yes	Yes	Yes	27	0
6	C10	Valacyclovir hydrochloride	Yes	Yes	Yes	13	0
6	C11	Cisapride	Yes	Yes	Yes	38	0
6	D02	Pefloxacine	Yes	Yes	Yes	18	0
6	D03	Corticosterone	Yes	Yes	Yes	18	0
6	D04	Cyanocobalamin	Yes	Yes	Yes	25	0
6	D05	Cefadroxil	Yes	Yes	Yes	26	0
6	D06	Cyclosporin A	Yes	Yes	Yes	26	0
6	D07	Digitoxigenin	Yes	Yes	Yes	32	0
6	D08	Digoxin	Yes	Yes	Yes	27	0
6	D09	Doxorubicin hydrochloride	Yes	Yes	Yes	27	0
6	D10	Carbimazole	Yes	Yes	Yes	30	0
6	D11	Epiandrosterone	Yes	Yes	Yes	23	0
6	E02	Estradiol-17 beta	Yes	Yes	Yes	25	0
6	E03	Clobutinol hydrochloride	Yes	Yes	Yes	15	0
6	E04	Gabazine bromide	Yes	Yes	Yes	29	0
6	E05	Oxcarbazepine	Yes	Yes	Yes	31	0
6	E06	Cyclobenzaprine hydrochloride	Yes	Yes	Yes	18	0
6	E07	Carteolol hydrochloride	Yes	Yes	Yes	30	0
6	E08	Hydrocortisone base	Yes	Yes	Yes	32	0
6	E09	Hydroxytacrine maleate (R,S)	Yes	Yes	Yes	26	0
6	E10	Pilocarpine nitrate	Yes	Yes	Yes	19	0
6	E11	Dicloxacillin sodium salt hydrate	Yes	Yes	Yes	10	0
6	F02	Alizapride hydrochloride	Yes	Yes	Yes	30	0
6	F03	Stanozolol	Yes	Yes	Yes	35	0
6	F04	Calcipotriene	Yes	Yes	Yes	34	0
6	F05	Linezolid	Yes	Yes	Yes	32	0
6	F06	Mebhydroline 1,5-naphtalenedisulfonate	Yes	Yes	Yes	31	0
6	F07	Meclocycline sulfosalicylate	Yes	Yes	Yes	32	0
6	F08	Meclozine dihydrochloride	Yes	Yes	Yes	34	0
6	F09	Melatonin	Yes	Yes	Yes	36	0
6	F10	Butalbital	Yes	Yes	Yes	28	0
6	F11	Dinoprost trometamol	Yes	Yes	Yes	33	0
6	G02	Tropisetron hydrochloride	Yes	Yes	Yes	29	0
6	G03	Cefixime	Yes	Yes	Yes	27	0
6	G04	Metrizamide	Yes	Yes	Yes	34	0
6	G05	Quetiapine hemifumarate	Yes	Yes	Yes	35	0
6	G06	Tosufloxacin hydrochloride	Yes	Yes	Yes	33	0
6	G07	Efavirenz	Yes	Yes	Yes	30	0
6	G08	Rifapentine	Yes	Yes	Yes	26	0
6	G09	Neostigmine bromide	Yes	Yes	Yes	29	0
6	G10	Niridazole	Yes	Yes	Yes	26	0
6	G11	Ceforanide	Yes	Yes	Yes	35	0
6	H02	Vatalanib	Yes	Yes	Yes	28	0
6	H03	Itopride	Yes	Yes	Yes	25	0
6	H04	Cefotetan	Yes	Yes	Yes	41	0
6	H05	Fentiazac	Yes	Yes	Yes	26	0
6	H06	Brompheniramine maleate	Yes	Yes	Yes	21	0
6	H07	Primaquine diphosphate	Yes	Yes	Yes	26	0
6	H08	Progesterone	Yes	Yes	Yes	18	0
6	H09	Felodipine	Yes	Yes	Yes	33	0
6	H10	Raclopride	Yes	Yes	Yes	28	0
6	H11	Closantel	Yes	Yes	Yes	32	0
6	DMSO		Yes	Yes	Yes	31	0
6	DMSO		Yes	Yes	Yes	26	0
6	DMSO		Yes	Yes	Yes	26	0
6	DMSO		Yes	Yes	Yes	27	0
6	DMSO		Yes	Yes	Yes	33	0
6	DMSO		Yes	Yes	Yes	26	0
7	A02	Serotonin hydrochloride	Yes	Yes	Yes	27	0
7	A03	Cefotiam hydrochloride	Yes	Yes	Yes	19	0
7	A04	Rofecoxib	Yes	Yes	Yes	24	0
7	A05	Benperidol	Yes	Yes	Yes	32	0
7	A06	Cefaclor hydrate	Yes	Yes	Yes	23	0
7	A07	Colistin sulfate	Yes	Yes	Yes	24	0
7	A08	Daunorubicin hydrochloride	Yes	Yes	Yes	25	0
7	A09	Dosulepin hydrochloride	Yes	Yes	Yes	30	0
7	A10	Ceftazidime pentahydrate	Yes	Yes	Yes	40	0
7	A11	Iobenguane sulfate	Yes	Yes	Yes	22	0
7	B02	Metixene hydrochloride	Yes	Yes	Yes	29	0
7	B03	Nitrofural	Yes	Yes	Yes	26	0
7	B04	Omeprazole	Yes	Yes	Yes	22	0
7	B05	Propylthiouracil	Yes	Yes	Yes	26	0
7	B06	Terconazole	Yes	Yes	Yes	29	0
7	B07	Tiaprofenic acid	Yes	Yes	Yes	31	0
7	B08	Vancomycin hydrochloride	Yes	Yes	Yes	29	0
7	B09	Artemisinin	Yes	Yes	Yes	27	0
7	B10	Propafenone hydrochloride	Yes	Yes	Yes	19	0
7	B11	Ethamivan	Yes	Yes	Yes	27	0
7	C02	Vigabatrin hydrochloride	Yes	Yes	Yes	26	0
7	C03	Biperiden hydrochloride	Yes	Yes	Yes	25	0
7	C04	Cetirizine dihydrochloride	Yes	Yes	Yes	22	0
7	C05	Etifenin	Yes	Yes	Yes	29	0
7	C06	Metaproterenol sulfate, orciprenaline sulfate	Yes	Yes	Yes	30	0
7	C07	Sisomicin sulfate	Yes	Yes	Yes	25	0
7	C08	Sibutramine hydrochloride	Yes	Yes	Yes	23	0
7	C09	Acenocoumarol	Yes	Yes	Yes	29	0
7	C10	Bromperidol	Yes	Yes	Yes	30	0
7	C11	Cyclizine hydrochloride	Yes	Yes	Yes	32	0
7	D02	Fluoxetine hydrochloride	Yes	Yes	Yes	32	0
7	D03	Iohexol	Yes	Yes	Yes	35	0
7	D04	Norcyclobenzaprine	Yes	Yes	Yes	31	0
7	D05	Pyrazinamide	Yes	Yes	Yes	28	0
7	D06	Trimethadione	Yes	Yes	Yes	26	0
7	D07	Lovastatin	Yes	Yes	Yes	26	0
7	D08	Nystatine	Yes	Yes	Yes	21	0
7	D09	Budesonide	Yes	Yes	Yes	22	0
7	D10	Imipenem	Yes	Yes	Yes	30	0
7	D11	Sulfasalazine	Yes	Yes	Yes	31	0
7	E02	Lofexidine	Yes	Yes	Yes	31	0
7	E03	Thiostrepton	Yes	Yes	Yes	30	0
7	E04	Miglitol	Yes	Yes	Yes	30	0
7	E05	Tiabendazole	Yes	Yes	Yes	18	0
7	E06	Rifampicin	Yes	Yes	Yes	31	0
7	E07	Ethionamide	Yes	Yes	Yes	34	0
7	E08	Tenoxicam	Yes	Yes	Yes	25	0
7	E09	Triflusal	Yes	Yes	Yes	28	0
7	E10	Mesoridazine besylate	Yes	Yes	Yes	28	0
7	E11	Trolox	Yes	Yes	Yes	24	0
7	F02	Pirenperone	Yes	Yes	Yes	27	0
7	F03	Grepafloxacin	Yes	Yes	Yes	32	0
7	F04	Phenacetin	Yes	Yes	Yes	27	0
7	F05	Atovaquone	Yes	Yes	Yes	30	0
7	F06	Methoxamine hydrochloride	Yes	Yes	Yes	26	0
7	F07	(S)-(-)-Atenolol	Yes	Yes	Yes	23	0
7	F08	Piracetam	Yes	Yes	Yes	25	0
7	F09	Phenindione	Yes	Yes	Yes	20	0
7	F10	Thiocolchicoside	Yes	Yes	Yes	26	0
7	F11	Clorsulon	Yes	Yes	Yes	26	0
7	G02	Ciclopirox ethanolamine	Yes	Yes	Yes	27	0
7	G03	Probenecid	Yes	Yes	Yes	21	0
7	G04	Betahistine mesylate	Yes	Yes	Yes	32	0
7	G05	Tobramycin	Yes	Yes	Yes	32	0
7	G06	Tetramisole hydrochloride	Yes	Yes	Yes	24	0
7	G07	Pregnenolone	Yes	Yes	Yes	24	0
7	G08	Molsidomine	Yes	Yes	Yes	24	0
7	G09	Chloroquine diphosphate	Yes	Yes	Yes	31	0
7	G10	Trimetazidine dihydrochloride	Yes	Yes	Yes	38	0
7	G11	Parthenolide	Yes	Yes	Yes	28	0
7	H02	Hexetidine	Yes	Yes	Yes	32	0
7	H03	Selegiline hydrochloride	Yes	Yes	Yes	18	0
7	H04	Pentamidine isethionate	Yes	Yes	Yes	31	0
7	H05	Tolazamide	Yes	Yes	Yes	34	0
7	H06	Nifuroxazide	Yes	Yes	Yes	24	0
7	H07	Mirtazapine	Yes	Yes	Yes	25	0
7	H08	Dirithromycin	Yes	Yes	Yes	19	0
7	H09	Gliclazide	Yes	Yes	Yes	32	0
7	H10	DO 897/99	Yes	Yes	Yes	31	0
7	H11	Prenylamine lactate	Yes	Yes	Yes	22	0
7	DMSO		Yes	Yes	Yes	21	0
7	DMSO		Yes	Yes	Yes	28	0
7	DMSO		Yes	Yes	Yes	28	0
7	DMSO		Yes	Yes	Yes	31	0
7	DMSO		Yes	Yes	Yes	29	0
7	DMSO		Yes	Yes	Yes	27	0
8	A02	Ziprasidone Hydrochloride	Yes	Yes	Yes	24	0
8	A03	Mevastatin	Yes	Yes	Yes	30	0
8	A04	Pyridostigmine iodide	Yes	Yes	Yes	28	0
8	A05	Pentobarbital	Yes	Yes	Yes	28	0
8	A06	Atropine sulfate monohydrate	Yes	Yes	Yes	26	0
8	A07	Eserine hemisulfate salt	Yes	Yes	Yes	16	0
8	A08	Itraconazole	Yes	Yes	Yes	11	0
8	A09	Acarbose	Yes	Yes	Yes	11	0
8	A10	Entacapone	Yes	Yes	Yes	7	0
8	A11	Nicotinamide	Yes	Yes	Yes	3	0
8	B02	Tetracaïne hydrochloride	Yes	Yes	Yes	25	0
8	B03	Mometasone furoate	Yes	Yes	Yes	23	0
8	B04	Troglitazone	Yes	Yes	Yes	35	0
8	B05	Dacarbazine	Yes	Yes	Yes	28	0
8	B06	Tenatoprazole	Yes	Yes	Yes	27	0
8	B07	Acetopromazine maleate salt	Yes	Yes	Yes	6	0
8	B08	Escitalopram oxalate	Yes	Yes	Yes	7	0
8	B09	Ropinirole hydrochloride	Yes	Yes	Yes	17	0
8	B10	Lacidipine	Yes	Yes	Yes	19	0
8	B11	Argatroban	Yes	Yes	Yes	18	0
8	C02	Reboxetine mesylate	Yes	Yes	Yes	28	0
8	C03	Camylofine chlorhydrate	Yes	Yes	Yes	26	0
8	C04	Papaverine hydrochloride	Yes	Yes	Yes	25	0
8	C05	Yohimbine hydrochloride	Yes	Yes	Yes	31	0
8	C06	Voriconazole	Yes	Yes	Yes	17	0
8	C07	Alfacalcidol	Yes	Yes	Yes	14	0
8	C08	Cilostazol	Yes	Yes	Yes	14	0
8	C09	Galanthamine hydrobromide	Yes	Yes	No	0	0
8	C10	Azelastine hydrochloride	Yes	Yes	Yes	12	0
8	C11	Etretinate	Yes	Yes	Yes	13	0
8	D02	Emedastine	Yes	Yes	Yes	18	0
8	D03	Etofenamate	Yes	Yes	Yes	29	0
8	D04	Zaleplon	Yes	Yes	Yes	20	0
8	D05	Diclofenac sodium	Yes	Yes	Yes	28	0
8	D06	Exemestane	Yes	Yes	Yes	27	0
8	D07	Fomepizole	Yes	Yes	Yes	26	0
8	D08	Temozolomide	Yes	Yes	Yes	17	0
8	D09	Xylazine	Yes	Yes	Yes	20	0
8	D10	Celiprolol hydrochloride	Yes	Yes	Yes	7	0
8	D11	Zopiclone	Yes	Yes	Yes	11	0
8	E02	Tranilast	Yes	Yes	Yes	22	0
8	E03	Tizanidine hydrochloride	Yes	Yes	Yes	23	0
8	E04	Zafirlukast	Yes	Yes	Yes	12	0
8	E05	Butenafine Hydrochloride	Yes	Yes	Yes	25	0
8	E06	Carbadox	Yes	Yes	Yes	27	0
8	E07	Rimantadine Hydrochloride	Yes	Yes	Yes	12	0
8	E08	Eburnamonine (-)	Yes	Yes	Yes	16	0
8	E09	Oxibendazol	Yes	Yes	Yes	8	0
8	E10	Ipsapirone	Yes	Yes	Yes	5	2
8	E11	Hydroxychloroquine sulfate	Yes	Yes	Yes	11	0
8	F02	Loracarbef	Yes	Yes	Yes	24	0
8	F03	Fenipentol	Yes	Yes	Yes	22	0
8	F04	Diosmin	Yes	Yes	Yes	27	0
8	F05	Carbidopa	Yes	Yes	Yes	25	0
8	F06	(-)-Emtricitabine	Yes	Yes	Yes	30	0
8	F07	Demecarium bromide	Yes	Yes	Yes	15	0
8	F08	Quipazine dimaleate salt	Yes	Yes	Yes	15	0
8	F09	Acipimox	Yes	Yes	Yes	9	0
8	F10	Diflorasone Diacetate	Yes	Yes	Yes	19	0
8	F11	Acamprosate calcium	Yes	Yes	Yes	16	0
8	G02	Mizolastine	Yes	Yes	Yes	22	0
8	G03	Amisulpride	Yes	Yes	Yes	25	0
8	G04	Pyridoxine hydrochloride	Yes	Yes	Yes	24	0
8	G05	Mercaptopurine	Yes	Yes	Yes	23	0
8	G06	Cytarabine	Yes	Yes	Yes	17	0
8	G07	Racecadotril	Yes	Yes	Yes	23	0
8	G08	Folic acid	Yes	Yes	Yes	12	0
8	G09	Benazepril hydrochloride	Yes	Yes	Yes	21	0
8	G10	Aniracetam	Yes	Yes	Yes	8	0
8	G11	Dimethisoquin hydrochloride	Yes	Yes	Yes	17	0
8	H02	Alendronate sodium	Yes	Yes	Yes	26	0
8	H03	Dipivefrin hydrochloride	Yes	Yes	Yes	24	0
8	H04	Thiorphan	Yes	Yes	Yes	23	0
8	H05	Tomoxetine hydrochloride	Yes	Yes	Yes	24	0
8	H06	Aceclidine Hydrochloride	Yes	Yes	Yes	21	0
8	H07	Penciclovir	Yes	Yes	Yes	16	0
8	H08	Levetiracetam	Yes	Yes	Yes	14	0
8	H09	Dexfenfluramine hydrochloride	Yes	Yes	Yes	19	0
8	H10	Etoricoxib	Yes	Yes	Yes	9	0
8	H11	Sertindole	Yes	Yes	Yes	12	0
8	DMSO		Yes	Yes	Yes	30	0
8	DMSO		Yes	Yes	Yes	27	0
8	DMSO		Yes	Yes	Yes	21	0
8	DMSO		Yes	Yes	Yes	27	0
8	DMSO		Yes	Yes	Yes	23	0
8	DMSO		Yes	Yes	Yes	28	0
9	A02	Sulmazole	Yes	Yes	Yes	1	0
9	A03	Gefitinib	Yes	Yes	Yes	14	0
9	A04	Flunisolide	Yes	Yes	Yes	17	0
9	A05	N-Acetyl-DL-homocysteine Thiolactone	Yes	Yes	Yes	14	0
9	A06	Flurandrenolide	Yes	Yes	Yes	10	0
9	A07	Oxiconazole Nitrate	Yes	Yes	Yes	14	0
9	A08	Rebamipide	Yes	Yes	Yes	26	0
9	A09	Nilvadipine	Yes	Yes	Yes	13	0
9	A10	Etanidazole	Yes	Yes	Yes	21	0
9	A11	Pinaverium bromide	Yes	Yes	Yes	18	0
9	B02	Glimepiride	Yes	Yes	Yes	25	0
9	B03	Picrotoxinin	Yes	Yes	Yes	14	0
9	B04	Mepenzolate bromide	Yes	Yes	Yes	23	0
9	B05	Benfotiamine	Yes	Yes	Yes	18	0
9	B06	Halcinonide	Yes	Yes	Yes	26	0
9	B07	Lanatoside C	Yes	Yes	Yes	11	0
9	B08	Benzamil hydrochloride	Yes	Yes	Yes	18	0
9	B09	Suxibuzone	Yes	Yes	Yes	12	0
9	B10	6-Furfurylaminopurine	Yes	Yes	Yes	16	0
9	B11	Avermectin B1	Yes	No	No	0	0
9	C02	Pranlukast	Yes	Yes	Yes	4	0
9	C03	D,L-Penicillamine	Yes	Yes	Yes	12	0
9	C04	Zileuton	Yes	Yes	Yes	4	0
9	C05	Loratadine	Yes	Yes	Yes	12	0
9	C06	Tetraethylenepentamine pentahydrochloride	Yes	Yes	Yes	13	0
9	C07	Nisoldipine	Yes	Yes	Yes	5	0
9	C08	Acefylline	Yes	Yes	Yes	12	0
9	C09	Acitretin	Yes	Yes	Yes	11	0
9	C10	Zonisamide	Yes	Yes	Yes	24	0
9	C11	Irsogladine maleate	Yes	Yes	Yes	7	0
9	D02	Dydrogesterone	Yes	Yes	Yes	30	0
9	D03	Sumatriptan succinate	Yes	Yes	Yes	14	0
9	D04	Opipramol dihydrochloride	Yes	Yes	Yes	18	0
9	D05	Nalidixic acid sodium salt	Yes	Yes	Yes	18	0
9	D06	Oxacillin sodium	Yes	Yes	Yes	18	0
9	D07	Beta-Escin	Yes	Yes	Yes	7	0
9	D08	Thiamine hydrochloride	Yes	Yes	Yes	7	0
9	D09	Tazobactam	Yes	Yes	Yes	10	0
9	D10	Ibandronate sodium	Yes	Yes	Yes	19	0
9	D11	Warfarin	Yes	Yes	Yes	5	0
9	E02	Pranoprofen	Yes	Yes	Yes	11	0
9	E03	Secnidazole	Yes	Yes	Yes	8	0
9	E04	Pempidine tartrate	Yes	Yes	Yes	11	0
9	E05	Mirabegron	Yes	Yes	Yes	8	0
9	E06	Ibutilide fumarate	Yes	Yes	Yes	23	0
9	E07	Tigecycline	Yes	Yes	Yes	8	0
9	E08	Tramadol hydrochloride	Yes	Yes	Yes	16	0
9	E09	Estropipate	Yes	Yes	Yes	12	0
9	E10	Butylscopolammonium (n-) bromide	Yes	Yes	Yes	12	0
9	E11	Irinotecan hydrochloride trihydrate	Yes	Yes	Yes	14	0
9	F02	Tylosin	Yes	Yes	Yes	13	0
9	F03	Citalopram Hydrobromide	Yes	Yes	Yes	25	0
9	F04	Promazine hydrochloride	Yes	Yes	Yes	12	0
9	F05	Sulfamerazine	Yes	Yes	Yes	3	0
9	F06	Venlafaxine	Yes	Yes	Yes	16	0
9	F07	Ethotoin	Yes	Yes	Yes	12	0
9	F08	3-alpha-Hydroxy-5-beta-androstan-17-one	Yes	Yes	Yes	22	0
9	F09	Tetrahydrozoline hydrochloride	Yes	Yes	Yes	14	0
9	F10	Hexestrol	Yes	Yes	Yes	8	0
9	F11	Cefmetazole sodium salt	Yes	Yes	Yes	7	0
9	G02	Trihexyphenidyl-D,L Hydrochloride	Yes	Yes	Yes	19	0
9	G03	Succinylsulfathiazole	Yes	Yes	Yes	12	0
9	G04	Famprofazone	Yes	Yes	Yes	13	0
9	G05	Bromopride	Yes	Yes	Yes	14	0
9	G06	Methyl benzethonium chloride	Yes	Yes	Yes	10	0
9	G07	Chlorcyclizine hydrochloride	Yes	Yes	Yes	26	0
9	G08	Diphenylpyraline hydrochloride	Yes	Yes	Yes	19	0
9	G09	Benzethonium chloride	Yes	Yes	Yes	12	0
9	G10	Trioxsalen	Yes	Yes	Yes	25	0
9	G11	Doxofylline	Yes	Yes	Yes	11	0
9	H02	Sulfabenzamide	Yes	Yes	Yes	20	0
9	H03	Benzocaine	Yes	Yes	Yes	25	0
9	H04	Dipyrone	Yes	Yes	Yes	9	0
9	H05	Isosorbide dinitrate	Yes	Yes	Yes	18	0
9	H06	Sulfachloropyridazine	Yes	Yes	Yes	15	0
9	H07	Pramoxine hydrochloride	Yes	Yes	Yes	18	0
9	H08	Finasteride	Yes	Yes	Yes	10	0
9	H09	Fluorometholone	Yes	Yes	Yes	11	0
9	H10	Cephalothin sodium salt	Yes	Yes	Yes	4	0
9	H11	Cefuroxime sodium salt	Yes	Yes	Yes	12	0
9	DMSO		Yes	Yes	Yes	13	0
9	DMSO		Yes	Yes	Yes	17	0
9	DMSO		Yes	Yes	Yes	18	0
9	DMSO		Yes	Yes	Yes	13	0
9	DMSO		Yes	Yes	Yes	17	0
9	DMSO		Yes	Yes	Yes	14	0
10	A02	Althiazide	Yes	Yes	Yes	24	0
10	A03	Isopyrin hydrochloride	Yes	Yes	Yes	37	0
10	A04	Phenethicillin potassium salt	Yes	Yes	Yes	26	0
10	A05	Sulfamethoxypyridazine	Yes	Yes	Yes	35	0
10	A06	Deferoxamine mesylate	Yes	Yes	Yes	10	0
10	A07	Mephentermine hemisulfate	Yes	Yes	Yes	27	0
10	A08	Liranaftate	Yes	Yes	Yes	29	0
10	A09	Sulfadimethoxine	Yes	Yes	Yes	16	0
10	A10	Sulfanilamide	Yes	Yes	Yes	24	0
10	A11	Balsalazide Sodium	Yes	Yes	Yes	34	0
10	B02	Sulfaquinoxaline sodium salt	Yes	Yes	Yes	26	0
10	B03	Streptozotocin	Yes	Yes	Yes	10	0
10	B04	Metoprolol-(+,-) (+)-tartrate salt	Yes	Yes	Yes	21	0
10	B05	Flumethasone	Yes	Yes	Yes	14	0
10	B06	Flecainide acetate	Yes	Yes	Yes	12	0
10	B07	Cefazolin sodium salt	Yes	Yes	Yes	27	0
10	B08	Trimetozine	Yes	Yes	Yes	25	0
10	B09	Folinic acid calcium salt	Yes	Yes	Yes	13	0
10	B10	Levonordefrin	Yes	Yes	Yes	27	0
10	B11	Ebselen	Yes	Yes	Yes	22	0
10	C02	Nadide	Yes	Yes	Yes	32	0
10	C03	Sulfamethizole	Yes	Yes	Yes	12	0
10	C04	Medrysone	Yes	Yes	Yes	16	0
10	C05	Flunixin meglumine	Yes	Yes	Yes	30	0
10	C06	Spiramycin	Yes	Yes	Yes	5	0
10	C07	Glycopyrrolate	Yes	Yes	Yes	12	0
10	C08	Aprepitant	Yes	Yes	Yes	22	0
10	C09	Monensin sodium salt	Yes	Yes	Yes	21	0
10	C10	Isoetharine mesylate salt	Yes	Yes	Yes	21	0
10	C11	Mevalonic-D, L acid lactone	Yes	Yes	Yes	20	0
10	D02	Terazosin hydrochloride	Yes	Yes	Yes	40	0
10	D03	Phenazopyridine hydrochloride	Yes	Yes	Yes	4	0
10	D04	Demeclocycline hydrochloride	Yes	Yes	Yes	8	0
10	D05	Fenoprofen calcium salt dihydrate	Yes	Yes	Yes	34	0
10	D06	Piperacillin sodium salt	Yes	Yes	Yes	30	0
10	D07	Diethylstilbestrol	Yes	Yes	Yes	20	0
10	D08	Chlorotrianisene	Yes	Yes	Yes	18	0
10	D09	Ribostamycin sulfate salt	Yes	Yes	Yes	21	0
10	D10	Methacholine chloride	Yes	Yes	Yes	17	0
10	D11	Pipenzolate bromide	Yes	Yes	Yes	30	0
10	E02	Butamben	Yes	Yes	Yes	15	0
10	E03	Sulfapyridine	Yes	Yes	Yes	10	0
10	E04	Meclofenoxate hydrochloride	Yes	Yes	Yes	18	0
10	E05	Furaltadone hydrochloride	Yes	Yes	Yes	17	0
10	E06	Ethoxyquin	Yes	Yes	Yes	25	0
10	E07	Tinidazole	Yes	Yes	Yes	10	0
10	E08	Guanadrel sulfate	Yes	Yes	Yes	18	0
10	E09	Vidarabine	Yes	Yes	Yes	13	0
10	E10	Sulfameter	Yes	Yes	Yes	27	0
10	E11	Isopropamide iodide	Yes	Yes	Yes	16	0
10	F02	Alclometasone dipropionate	Yes	Yes	Yes	27	0
10	F03	Leflunomide	Yes	Yes	Yes	21	0
10	F04	Norgestrel-(-)-D	Yes	Yes	Yes	14	0
10	F05	Fluocinonide	Yes	Yes	Yes	16	0
10	F06	Sulfamethazine sodium salt	Yes	Yes	Yes	6	0
10	F07	Guaifenesin	Yes	Yes	Yes	18	0
10	F08	Alexidine dihydrochloride	Yes	Yes	Yes	12	0
10	F09	Proadifen hydrochloride	Yes	Yes	Yes	25	0
10	F10	Zomepirac sodium salt	Yes	Yes	Yes	25	0
10	F11	Cinoxacin	Yes	Yes	Yes	23	0
10	G02	Clobetasol propionate	Yes	Yes	Yes	34	0
10	G03	Podophyllotoxin	Yes	Yes	Yes	10	0
10	G04	Clofibric acid	Yes	Yes	Yes	25	0
10	G05	Bendroflumethiazide	Yes	Yes	Yes	18	0
10	G06	Dicumarol	Yes	Yes	Yes	16	0
10	G07	Methimazole	Yes	Yes	Yes	20	0
10	G08	Merbromin	Yes	Yes	Yes	33	0
10	G09	Hexylcaine hydrochloride	Yes	Yes	Yes	20	0
10	G10	Drofenine hydrochloride	Yes	Yes	Yes	28	0
10	G11	Cycloheximide	Yes	Yes	Yes	17	0
10	H02	(R) -Naproxen sodium salt	Yes	Yes	Yes	25	0
10	H03	Propidium iodide	Yes	Yes	Yes	14	0
10	H04	Cloperastine hydrochloride	Yes	Yes	Yes	32	0
10	H05	Eucatropine hydrochloride	Yes	Yes	Yes	12	0
10	H06	Isocarboxazid	Yes	Yes	Yes	17	0
10	H07	Lithocholic acid	Yes	Yes	Yes	27	0
10	H08	Methotrimeprazine maleat salt	Yes	Yes	Yes	14	0
10	H09	Dienestrol	Yes	Yes	Yes	21	0
10	H10	Pridinol methanesulfonate salt	Yes	Yes	Yes	25	0
10	H11	Amrinone	Yes	Yes	Yes	32	0
10	DMSO		Yes	Yes	Yes	26	0
10	DMSO		Yes	Yes	Yes	24	0
10	DMSO		Yes	Yes	Yes	29	0
10	DMSO		Yes	Yes	Yes	28	0
10	DMSO		Yes	Yes	Yes	32	0
10	DMSO		Yes	Yes	Yes	30	0
11	A02	Carbinoxamine maleate salt	Yes	Yes	Yes	38	0
11	A03	Methazolamide	Yes	Yes	Yes	32	0
11	A04	Pyrithyldione	Yes	Yes	Yes	34	0
11	A05	Spectinomycin dihydrochloride	Yes	Yes	Yes	37	0
11	A06	Piromidic acid	Yes	Yes	Yes	26	0
11	A07	Trimipramine maleate salt	Yes	Yes	Yes	15	3
11	A08	Chloropyramine hydrochloride	Yes	Yes	Yes	41	0
11	A09	Furazolidone	Yes	Yes	Yes	18	0
11	A10	Dichlorphenamide	Yes	Yes	Yes	27	3
11	A11	Sulconazole nitrate	Yes	Yes	Yes	38	0
11	B02	Auranofin	Yes	Yes	Yes	15	0
11	B03	Cromolyn disodium salt	Yes	Yes	Yes	33	0
11	B04	Bucladesine sodium salt	Yes	Yes	Yes	33	0
11	B05	Cefsulodin sodium salt	Yes	Yes	Yes	33	0
11	B06	Fosfosal	Yes	Yes	Yes	40	0
11	B07	Suprofen	Yes	Yes	Yes	22	0
11	B08	Deflazacort	Yes	Yes	Yes	27	0
11	B09	Nadolol	Yes	Yes	Yes	33	0
11	B10	Moxalactam disodium salt	Yes	Yes	Yes	42	2
11	B11	Aminophylline	Yes	Yes	Yes	32	0
11	C02	Azlocillin sodium salt	Yes	Yes	Yes	34	0
11	C03	Clidinium bromide	Yes	Yes	Yes	30	0
11	C04	Sulfamonomethoxine	Yes	Yes	Yes	43	0
11	C05	Benzthiazide	Yes	Yes	Yes	44	0
11	C06	Trichlormethiazide	Yes	Yes	Yes	40	0
11	C07	Oxalamine citrate salt	Yes	Yes	Yes	35	0
11	C08	Propantheline bromide	Yes	Yes	Yes	12	0
11	C09	Viloxazine hydrochloride	Yes	Yes	Yes	12	0
11	C10	Dimethadione	Yes	Yes	Yes	16	0
11	C11	Ethaverine hydrochloride	Yes	Yes	Yes	31	0
11	D02	Butacaine	Yes	Yes	Yes	20	0
11	D03	Cefoxitin sodium salt	Yes	Yes	Yes	31	0
11	D04	Ifosfamide	Yes	Yes	Yes	36	0
11	D05	Novobiocin sodium salt	Yes	Yes	Yes	16	0
11	D06	Zolmitriptan	Yes	Yes	Yes	33	0
11	D07	Indoprofen	Yes	Yes	Yes	32	0
11	D08	Carbenoxolone disodium salt	Yes	Yes	Yes	10	0
11	D09	Iocetamic acid	Yes	Yes	Yes	24	4
11	D10	Ganciclovir	Yes	Yes	Yes	27	0
11	D11	Ethopropazine hydrochloride	Yes	Yes	Yes	16	0
11	E02	Olanzapine	Yes	Yes	Yes	29	0
11	E03	Trimeprazine tartrate	Yes	Yes	Yes	22	0
11	E04	Nafcillin sodium salt monohydrate	Yes	Yes	Yes	30	0
11	E05	Procyclidine hydrochloride	Yes	Yes	Yes	19	0
11	E06	Amiprilose hydrochloride	Yes	Yes	Yes	26	0
11	E07	Ethynylestradiol 3-methyl ether	Yes	Yes	Yes	29	0
11	E08	(-) -Levobunolol hydrochloride	Yes	Yes	Yes	29	0
11	E09	Iodixanol	Yes	Yes	Yes	18	4
11	E10	Clinafloxacin	Yes	Yes	Yes	13	0
11	E11	Equilin	Yes	Yes	Yes	36	0
11	F02	Paroxetine Hydrochloride	Yes	Yes	Yes	32	0
11	F03	Nylidrin	Yes	Yes	Yes	39	0
11	F04	Liothyronine	Yes	Yes	Yes	41	0
11	F05	Roxithromycin	Yes	Yes	Yes	34	0
11	F06	Beclomethasone dipropionate	Yes	Yes	Yes	24	0
11	F07	Tolmetin sodium salt dihydrate	Yes	Yes	Yes	23	0
11	F08	(+) -Levobunolol hydrochloride	Yes	Yes	Yes	7	0
11	F09	Doxazosin mesylate	Yes	Yes	Yes	35	0
11	F10	Fluvastatin sodium salt	Yes	Yes	Yes	24	0
11	F11	Methylhydantoin-5-(L)	Yes	Yes	Yes	22	3
11	G02	Gabapentin	Yes	Yes	Yes	30	0
11	G03	Raloxifene hydrochloride	Yes	Yes	Yes	22	0
11	G04	Ciclesonide	Yes	Yes	Yes	36	0
11	G05	Methylhydantoin-5-(D)	Yes	Yes	Yes	20	3
11	G06	Simvastatin	Yes	Yes	Yes	30	0
11	G07	Azacytidine-5	Yes	Yes	Yes	30	0
11	G08	Paromomycin sulfate	Yes	Yes	Yes	33	0
11	G09	Acetaminophen	Yes	Yes	Yes	12	0
11	G10	Phthalylsulfathiazole	Yes	Yes	Yes	31	2
11	G11	Luteolin	Yes	Yes	Yes	15	0
11	H02	Iopamidol	Yes	Yes	Yes	21	0
11	H03	Iopromide	Yes	Yes	Yes	24	0
11	H04	Theophylline monohydrate	Yes	Yes	Yes	30	0
11	H05	Theobromine	Yes	Yes	Yes	16	2
11	H06	Reserpine	Yes	Yes	Yes	20	0
11	H07	Bicalutamide	Yes	Yes	Yes	28	0
11	H08	Scopolamine hydrochloride	Yes	Yes	Yes	24	0
11	H09	Ioversol	Yes	Yes	Yes	28	1
11	H10	Rabeprazole Sodium salt	Yes	Yes	Yes	25	0
11	H11	Carbachol	Yes	Yes	Yes	9	0
11	DMSO		Yes	Yes	Yes	25	0
11	DMSO		Yes	Yes	Yes	17	0
11	DMSO		Yes	Yes	Yes	19	0
11	DMSO		Yes	Yes	Yes	29	0
11	DMSO		Yes	Yes	Yes	31	0
11	DMSO		Yes	Yes	Yes	23	0
12	A02	Niacin	Yes	Yes	Yes	17	0
12	A03	Bemegride	Yes	Yes	Yes	16	0
12	A04	Digoxigenin	Yes	Yes	Yes	4	0
12	A05	Meglumine	Yes	Yes	Yes	19	0
12	A06	Dolasetron mesilate	Yes	Yes	Yes	13	0
12	A07	Clioquinol	Yes	Yes	Yes	22	0
12	A08	Oxybenzone	Yes	Yes	Yes	3	0
12	A09	Promethazine hydrochloride	Yes	Yes	Yes	25	0
12	A10	Diacerein	Yes	Yes	Yes	30	0
12	A11	Esmolol hydrochloride	Yes	Yes	Yes	20	0
12	B02	Cortisol acetate	Yes	Yes	Yes	15	0
12	B03	Flubendazol	Yes	Yes	Yes	33	0
12	B04	Felbinac	Yes	Yes	Yes	32	0
12	B05	Butylparaben	Yes	Yes	Yes	30	0
12	B06	Aminohippuric acid	Yes	Yes	Yes	22	0
12	B07	N-Acetyl-L-leucine	Yes	Yes	Yes	5	0
12	B08	Pipemidic acid	Yes	Yes	Yes	17	0
12	B09	Dioxybenzone	Yes	Yes	Yes	24	0
12	B10	Adrenosterone	Yes	Yes	Yes	27	0
12	B11	Methylatropine nitrate	Yes	Yes	Yes	26	0
12	C02	Hymecromone	Yes	Yes	Yes	31	0
12	C03	Abacavir Sulfate	Yes	Yes	Yes	18	0
12	C04	Diloxanide furoate	Yes	Yes	Yes	13	0
12	C05	Metyrapone	Yes	Yes	Yes	19	0
12	C06	Urapidil hydrochloride	Yes	Yes	Yes	24	1
12	C07	Fluspirilen	Yes	Yes	Yes	17	0
12	C08	S-(+)-ibuprofen	Yes	Yes	Yes	14	0
12	C09	Ethynodiol diacetate	Yes	Yes	Yes	8	0
12	C10	Nabumetone	Yes	Yes	Yes	30	0
12	C11	Nisoxetine hydrochloride	Yes	Yes	Yes	12	0
12	D02	(+)-Isoproterenol (+)-bitartrate salt	Yes	Yes	Yes	30	0
12	D03	Monobenzone	Yes	Yes	Yes	28	0
12	D04	2-Aminobenzenesulfonamide	Yes	Yes	Yes	25	0
12	D05	Estrone	Yes	Yes	Yes	14	0
12	D06	Lorglumide sodium salt	Yes	Yes	Yes	24	0
12	D07	Nitrendipine	Yes	Yes	Yes	26	0
12	D08	Flurbiprofen	Yes	Yes	Yes	22	0
12	D09	Nimodipine	Yes	Yes	Yes	17	0
12	D10	Bacitracin	Yes	Yes	Yes	16	0
12	D11	L(-)-vesamicol hydrochloride	Yes	Yes	Yes	30	0
12	E02	Nizatidine	Yes	Yes	Yes	16	0
12	E03	Thioperamide maleate	Yes	Yes	Yes	18	0
12	E04	Xamoterol hemifumarate	Yes	Yes	Yes	14	0
12	E05	Rolipram	Yes	Yes	Yes	16	0
12	E06	Thonzonium bromide	Yes	Yes	Yes	24	0
12	E07	Idazoxan hydrochloride	Yes	Yes	Yes	9	0
12	E08	Quinapril hydrochloride	Yes	Yes	Yes	25	0
12	E09	Nilutamide	Yes	Yes	Yes	1	0
12	E10	Ketorolac tromethamine	Yes	Yes	Yes	26	0
12	E11	Protriptyline hydrochloride	Yes	Yes	Yes	26	0
12	F02	Propofol	Yes	Yes	Yes	8	0
12	F03	S(-)Eticlopride hydrochloride	Yes	Yes	Yes	11	0
12	F04	Primidone	Yes	Yes	Yes	1	0
12	F05	Flucytosine	Yes	Yes	Yes	20	0
12	F06	(-)-MK 801 hydrogen maleate	Yes	Yes	Yes	12	0
12	F07	Bephenium hydroxynaphthoate	Yes	Yes	Yes	5	0
12	F08	Dehydroisoandosterone 3-acetate	Yes	Yes	Yes	1	0
12	F09	Benserazide hydrochloride	Yes	Yes	Yes	12	0
12	F10	Iodipamide	Yes	Yes	Yes	31	0
12	F11	Allopurinol	Yes	Yes	Yes	22	0
12	G02	Pentetic acid	Yes	Yes	Yes	11	0
12	G03	Bretylium tosylate	Yes	Yes	Yes	24	0
12	G04	Pralidoxime chloride	Yes	Yes	Yes	4	0
12	G05	Phenoxybenzamine hydrochloride	Yes	Yes	Yes	11	0
12	G06	Salmeterol	Yes	Yes	Yes	2	0
12	G07	Altretamine	Yes	Yes	Yes	36	0
12	G08	Prazosin hydrochloride	Yes	Yes	Yes	14	0
12	G09	Timolol maleate salt	Yes	Yes	Yes	11	0
12	G10	(+,-)-Octopamine hydrochloride	Yes	Yes	Yes	4	0
12	G11	Stavudine	Yes	Yes	Yes	16	0
12	H02	Crotamiton	Yes	Yes	Yes	1	0
12	H03	Toremifene	Yes	Yes	Yes	15	0
12	H04	(R)-(+)-Atenolol	Yes	Yes	Yes	19	0
12	H05	Tyloxapol	Yes	Yes	Yes	4	0
12	H06	Florfenicol	Yes	Yes	Yes	26	0
12	H07	Megestrol acetate	Yes	Yes	Yes	31	0
12	H08	Deoxycorticosterone	Yes	Yes	Yes	20	0
12	H09	Urosiol	Yes	Yes	Yes	27	0
12	H10	Proparacaine hydrochloride	Yes	Yes	Yes	20	0
12	H11	Aminocaproic acid	Yes	Yes	Yes	33	0
12	DMSO		Yes	Yes	Yes	16	0
12	DMSO		Yes	Yes	Yes	25	0
12	DMSO		Yes	Yes	Yes	28	0
12	DMSO		Yes	Yes	Yes	26	0
12	DMSO		Yes	Yes	Yes	23	0
12	DMSO		Yes	Yes	Yes	20	0
13	A02	Denatonium benzoate	Yes	Yes	Yes	15	0
13	A03	Canrenone	Yes	Yes	Yes	14	0
13	A04	Enilconazole	Yes	Yes	Yes	15	0
13	A05	Methacycline hydrochloride	Yes	Yes	Yes	15	0
13	A06	Floxuridine	Yes	Yes	Yes	18	0
13	A07	Sotalol hydrochloride	Yes	Yes	Yes	27	0
13	A08	Gestrinone	Yes	Yes	Yes	18	0
13	A09	Decamethonium bromide	Yes	Yes	Yes	10	0
13	A10	Darifenacin hydrobromide	Yes	Yes	Yes	15	0
13	A11	Indatraline hydrochloride	Yes	Yes	Yes	8	0
13	B02	Remoxipride Hydrochloride	Yes	Yes	Yes	7	0
13	B03	THIP Hydrochloride	Yes	Yes	Yes	9	0
13	B04	Pirlindole mesylate	Yes	Yes	Yes	4	0
13	B05	Pronethalol hydrochloride	Yes	Yes	Yes	28	0
13	B06	Naftopidil dihydrochloride	Yes	Yes	Yes	33	0
13	B07	Tracazolate hydrochloride	Yes	Yes	Yes	35	0
13	B08	Zardaverine	Yes	Yes	Yes	15	0
13	B09	Memantine Hydrochloride	Yes	Yes	Yes	27	0
13	B10	Ozagrel hydrochloride	Yes	Yes	Yes	17	0
13	B11	Piribedil hydrochloride	Yes	Yes	Yes	11	0
13	C02	Nitrocaramiphen hydrochloride	Yes	Yes	Yes	9	0
13	C03	Nandrolone	Yes	Yes	Yes	33	0
13	C04	Dimaprit dihydrochloride	Yes	Yes	Yes	28	0
13	C05	Oxfendazol	Yes	Yes	Yes	26	0
13	C06	Guaiacol	Yes	Yes	Yes	30	0
13	C07	Proscillaridin A	Yes	Yes	Yes	29	0
13	C08	Pramipexole dihydrochloride	Yes	Yes	Yes	25	0
13	C09	Norgestimate	Yes	Yes	Yes	28	0
13	C10	Chlormadinone acetate	Yes	Yes	Yes	28	0
13	C11	Phenylbutazone	Yes	Yes	Yes	22	0
13	D02	Gliquidone	Yes	Yes	Yes	12	0
13	D03	Pizotifen malate	Yes	Yes	Yes	27	0
13	D04	Ribavirin	Yes	Yes	Yes	28	0
13	D05	Cyclopenthiazide	Yes	Yes	Yes	24	0
13	D06	Fluvoxamine maleate	Yes	Yes	Yes	22	0
13	D07	Prothionamide	Yes	Yes	Yes	13	0
13	D08	Fluticasone propionate	Yes	Yes	Yes	36	0
13	D09	Zuclopenthixol dihydrochloride	Yes	Yes	Yes	33	0
13	D10	Proguanil hydrochloride	Yes	Yes	Yes	16	0
13	D11	Lymecycline	Yes	Yes	Yes	25	0
13	E02	Alfadolone acetate	Yes	Yes	Yes	34	0
13	E03	Alfaxalone	Yes	Yes	Yes	2	0
13	E04	Azapropazone	Yes	Yes	Yes	35	0
13	E05	Meptazinol hydrochloride	Yes	Yes	Yes	5	0
13	E06	Apramycin	Yes	Yes	Yes	19	0
13	E07	Darunavir	Yes	Yes	Yes	33	0
13	E08	Fursultiamine Hydrochloride	Yes	Yes	Yes	5	0
13	E09	Gabexate mesilate	Yes	Yes	Yes	10	0
13	E10	Pivampicillin	Yes	Yes	Yes	3	0
13	E11	Lodoxamide	Yes	Yes	Yes	11	0
13	F02	Flucloxacillin sodium	Yes	Yes	Yes	6	0
13	F03	Trapidil	Yes	Yes	Yes	17	0
13	F04	Deptropine citrate	Yes	Yes	Yes	35	0
13	F05	Sertraline	Yes	Yes	Yes	31	0
13	F06	Ethamsylate	Yes	Yes	Yes	7	0
13	F07	Moxonidine	Yes	Yes	Yes	4	0
13	F08	Etilefrine hydrochloride	Yes	Yes	Yes	26	0
13	F09	Alprostadil	Yes	Yes	Yes	29	0
13	F10	Tribenoside	Yes	Yes	Yes	15	0
13	F11	Rimexolone	Yes	Yes	Yes	34	0
13	G02	Isradipine	Yes	Yes	Yes	23	0
13	G03	Nifekalant	Yes	Yes	Yes	11	1
13	G04	Isometheptene mucate	Yes	Yes	Yes	4	0
13	G05	Nifurtimox	Yes	Yes	Yes	10	0
13	G06	Letrozole	Yes	Yes	Yes	28	0
13	G07	Arbutin	Yes	Yes	Yes	27	0
13	G08	Tocainide hydrochloride	Yes	Yes	Yes	33	0
13	G09	Benzathine benzylpenicillin	Yes	Yes	Yes	19	0
13	G10	Risperidone	Yes	Yes	Yes	25	0
13	G11	Torsemide	Yes	Yes	Yes	25	0
13	H02	Halofantrine hydrochloride	Yes	Yes	Yes	13	0
13	H03	Articaine hydrochloride	Yes	Yes	Yes	20	0
13	H04	Nomegestrol acetate	Yes	Yes	Yes	20	0
13	H05	Pancuronium bromide	Yes	Yes	Yes	31	0
13	H06	Molindone hydrochloride	Yes	Yes	Yes	15	0
13	H07	Alcuronium chloride	Yes	Yes	Yes	22	0
13	H08	Zalcitabine	Yes	Yes	Yes	15	0
13	H09	Methyldopate hydrochloride	Yes	Yes	Yes	19	0
13	H10	Levocabastine hydrochloride	Yes	Yes	Yes	17	0
13	H11	Pyrvinium pamoate	Yes	Yes	Yes	8	0
13	DMSO		Yes	Yes	Yes	17	0
13	DMSO		Yes	Yes	Yes	10	0
13	DMSO		Yes	Yes	Yes	18	0
13	DMSO		Yes	Yes	Yes	23	0
13	DMSO		Yes	Yes	Yes	20	0
13	DMSO		Yes	Yes	Yes	12	0
14	A02	Etomidate	Yes	Yes	Yes	13	0
14	A03	Tridihexethyl chloride	Yes	No	No	0	0
14	A04	Penbutolol sulfate	Yes	Yes	Yes	31	0
14	A05	Prednicarbate	Yes	Yes	Yes	20	0
14	A06	Sertaconazole nitrate	Yes	Yes	Yes	6	0
14	A07	Repaglinide	Yes	Yes	Yes	27	0
14	A08	Piretanide	Yes	Yes	Yes	21	0
14	A09	Piperacetazine	Yes	Yes	Yes	4	0
14	A10	Oxyphenbutazone	Yes	Yes	Yes	27	0
14	A11	Quinethazone	Yes	Yes	Yes	6	0
14	B02	Moricizine hydrochloride	Yes	Yes	Yes	8	0
14	B03	Iopanoic acid	Yes	Yes	Yes	16	0
14	B04	Pivmecillinam hydrochloride	Yes	Yes	Yes	11	0
14	B05	Levopropoxyphene napsylate	Yes	Yes	Yes	15	0
14	B06	Piperidolate hydrochloride	Yes	Yes	Yes	20	0
14	B07	Trifluridine	Yes	Yes	Yes	19	0
14	B08	Oxprenolol hydrochloride	Yes	Yes	Yes	15	0
14	B09	Ondansetron Hydrochloride	Yes	Yes	Yes	34	0
14	B10	Propoxycaine hydrochloride	Yes	Yes	Yes	22	0
14	B11	Oxaprozin	Yes	Yes	Yes	5	0
14	C02	Phensuximide	Yes	Yes	Yes	25	0
14	C03	Ioxaglic acid	Yes	Yes	Yes	16	0
14	C04	Naftifine hydrochloride	Yes	Yes	Yes	10	0
14	C05	Meprylcaine hydrochloride	Yes	Yes	Yes	22	0
14	C06	Milrinone	Yes	Yes	Yes	28	0
14	C07	Methantheline bromide	Yes	Yes	Yes	28	0
14	C08	Ticarcillin sodium	Yes	Yes	Yes	31	0
14	C09	Thiethylperazine dimalate	Yes	Yes	Yes	30	0
14	C10	Mesalamine	Yes	Yes	Yes	30	1
14	C11	Vorinostat	Yes	Yes	Yes	29	0
14	D02	Imidurea	Yes	Yes	Yes	35	0
14	D03	Lansoprazole	Yes	Yes	Yes	29	0
14	D04	Bethanechol chloride	Yes	Yes	Yes	34	0
14	D05	Cyproterone acetate	Yes	Yes	Yes	19	0
14	D06	(R)-Propranolol hydrochloride	Yes	Yes	Yes	26	0
14	D07	Ciprofibrate	Yes	Yes	Yes	9	0
14	D08	Formestane	Yes	Yes	Yes	21	0
14	D09	Benzylpenicillin sodium	Yes	Yes	Yes	30	0
14	D10	Methicillin sodium	Yes	Yes	Yes	19	0
14	D11	Methiazole	Yes	Yes	Yes	32	0
14	E02	(S)-propranolol hydrochloride	Yes	Yes	Yes	30	0
14	E03	(-)-Eseroline fumarate salt	Yes	Yes	Yes	31	0
14	E04	Isosorbide mononitrate	Yes	Yes	Yes	18	0
14	E05	Levalbuterol hydrochloride	Yes	No	No	0	0
14	E06	Topiramate	Yes	Yes	Yes	26	0
14	E07	D-cycloserine	Yes	Yes	Yes	22	0
14	E08	Nelarabine	Yes	Yes	Yes	5	0
14	E09	(+,-)-Synephrine	Yes	Yes	Yes	26	0
14	E10	(S)-(-)-Cycloserine	Yes	Yes	Yes	17	0
14	E11	Homosalate	Yes	Yes	Yes	16	0
14	F02	Spaglumic acid	Yes	Yes	Yes	27	0
14	F03	Ranolazine	Yes	Yes	Yes	31	0
14	F04	Misoprostol	Yes	Yes	Yes	6	0
14	F05	Sulfadoxine	Yes	Yes	Yes	23	0
14	F06	Cyclopentolate hydrochloride	Yes	Yes	Yes	34	0
14	F07	Estriol	Yes	Yes	Yes	13	0
14	F08	(-)-Isoproterenol hydrochloride	Yes	Yes	Yes	30	0
14	F09	Sarafloxacin	Yes	Yes	Yes	13	0
14	F10	Nialamide	Yes	No	No	0	0
14	F11	Toltrazuril	Yes	Yes	Yes	6	0
14	G02	Perindopril	Yes	Yes	Yes	29	0
14	G03	Fexofenadine hydrochloride	Yes	Yes	Yes	6	0
14	G04	4-aminosalicylic acid	Yes	Yes	Yes	1	0
14	G05	Clonixin Lysinate	Yes	Yes	Yes	20	0
14	G06	Verteporfin	Yes	Yes	Yes	19	0
14	G07	Meropenem	Yes	Yes	Yes	7	0
14	G08	Ramipril	Yes	Yes	Yes	30	0
14	G09	Mephenytoin	Yes	Yes	Yes	29	0
14	G10	Rifabutin	Yes	Yes	Yes	17	0
14	G11	Parbendazole	Yes	Yes	Yes	14	0
14	H02	Mecamylamine hydrochloride	Yes	Yes	Yes	19	0
14	H03	Procarbazine hydrochloride	Yes	Yes	Yes	24	0
14	H04	Viomycin sulfate	Yes	Yes	Yes	17	0
14	H05	Saquinavir mesylate	Yes	Yes	Yes	23	0
14	H06	Ronidazole	Yes	Yes	Yes	8	0
14	H07	Dorzolamide hydrochloride	Yes	Yes	Yes	16	0
14	H08	Azaperone	Yes	Yes	Yes	27	0
14	H09	Cefepime hydrochloride	Yes	Yes	Yes	26	0
14	H10	Clocortolone pivalate	Yes	Yes	Yes	10	0
14	H11	Nadifloxacin	Yes	Yes	Yes	12	0
14	DMSO		Yes	Yes	Yes	33	0
14	DMSO		Yes	Yes	Yes	24	0
14	DMSO		Yes	Yes	Yes	17	0
14	DMSO		Yes	Yes	Yes	26	0
14	DMSO		Yes	Yes	Yes	18	0
14	DMSO		Yes	Yes	Yes	18	0
