## Supplemental Table 2 for "An *in vivo* drug repurposing screen and transcriptional analyses reveals the serotonin pathway and GSK3 as major therapeutic targets for NGLY1 deficiency"

### Sheet: dNGLY1 Null
	DMSO	Trimipramine 1 uM	Trimipramine 5 uM	Trimipramine 25 uM	Urapidil 1 uM	Urapidil 5 uM	Urapidil 12.5 uM	Bromocriptine 1 uM	Bromocriptine 5 uM	Bromocriptine 25 uM	Ipsapirone 1 uM	Ipsapirone 5 uM	Ipsapirone 25 uM	1 uM Dichlorphenamide	5 uM Dichlorphenamide	25 uM Dichlorphenamide	1 uM Nimesulide	5 uM Nimesulide	25 uM Nimesulide	1 uM Mesalamine	5 uM Mesalamine	25 uM Mesalamine
dNGLY1-/+	196	110	77	68	87	90	88	98	86	89	75	82	65	142	119	71	96	52	143	153	88	57
dNGLY1-/-	0	0	3	6	5	4	2	2	3	0	1	8	7	0	0	0	0	3	0	3	1	1
% Expected dNGLY1-/-	0	0	7.79221	17.6471	11.4943	8.88889	4.54545	4.08163	6.97674	0	2.66667	19.5122	21.5385	0	0	0	0	11.5384	0	3.92157	2.27273	3.50877

### Sheet: dNGLY1 RNAi
Virgin Female TG4/sb X Male 54853 dNGLY1-RNAi/CyO
	DMSO	Ipsapirone 25 uM	Bromocriptine 5 uM	Urapidil 1 uM	Trimipramine 25 uM	Mesalamine 1 uM	Nimesulide 1 uM
CyO	130	105	58	53	40	74	69
Sb	100	78	48	30	31	75	74
CyO,sb	81	57	42	27	15	48	39
None	23	16	37	28	35	15	24
% Expected	17.6923	15.2381	63.7931	52.8302	87.5	20	32.4324
Chi Square		Chi = 0.1812 p = 0.670318	Chi = 18.2762 p <0.0001	Chi = 11.8579 p = 0.00057	Chi = 26.5533 p <0.00001	Chi = 0.115 p = 0.7349	Chi = 4.977 p = 0.02569
