## Supplemental Table 3 for "An *in vivo* drug repurposing screen and transcriptional analyses reveals the serotonin pathway and GSK3 as major therapeutic targets for NGLY1 deficiency"

### Sheet: dNGLY1 GAL4
V.F. dNGLY1-GAL4/CyO X M dNGLY1^pl/CyO;uas-dNGLY1/uas-dNGLY1
Balancer/Marker	Count
CyO	181
None	100
% Expected	110.497
V.F. dNGLY1-GAL4/CyO X M dNGLY1^pl/CyO;uas-dNGLY1-C303A/uas-dNGLY1-C303A
Balancer/Marker	Count
CyO	206
None	0
% Expected	0

### Sheet: Elav GAL4
V.F. dNGLY1^pl/CyO;Elav/TM3,sb X M dNGLY1^pl/CyO;uas-dNGLY1/uas-dNGLY1
Balancer/Marker	Count
CyO	177
sb	2
Cyo,sb	134
None	13
% Expected	14.6893
V.F. dNGLY1^pl/CyO;Elav/TM3,sb X M dNGLY1^pl/CyO;uas-dNGLY1-C303A/uas-dNGLY1-C303A
Balancer/Marker	Count
CyO	105
None	0
% Expected	0

### Sheet: Repo GAL4
V.F. dNGLY1^pl/CyO;Repo/TM3,sb X M dNGLY1^pl/CyO;uas-dNGLY1/uas-dNGLY1
Balancer/Marker	Count
CyO	107
Sb	0
CyO,sb	119
none	18
% Expected	30.2521
V.F. dNGLY1^pl/CyO;Repo/TM3,sb X M dNGLY1^pl/CyO;uas-dNGLY1-C303A/uas-dNGLY1-C303A
Balancer/Marker	Count
CyO	75
Sb	0
CyO,sb	69
none	0
% Expected	0

### Sheet: Ddc GAL4
V.F. dNGLY1^pl/CyO;Ddc-GAL4/Ddc-GAL4 X M dNGLY1^pl/CyO;uas-dNGLY1/TM3,sb
Balancer/Marker	Count
CyO	122
Sb	0
CyO, sb	105
none	29
% Expected	47.541
V.F. dNGLY1^pl/CyO;Ddc-GAL4/TM3,sb X M dNGLY1^pl/CyO;uas-dNGLY1-C303A/TM3,sb
Balancer/Marker	Count
CyO	61
Sb	0
CyO, sb	170
none	0
% Expected	0

### Sheet: Th GAL4
V.F. dNGLY1^pl/CyO;TH-GAL4/TM3,sb X M dNGLY1^pl/CyO;uas-dNGLY1/TM3,sb
Balancer/Marker	Count
CyO	55
Sb	0
CyO, sb	74
none	0
% Expected	0
V.F. dNGLY1^pl/CyO;TH-GAL4/TH-GAL4 X M dNGLY1^pl/CyO;uas-dNGLY1-C303A/TM3,sb
Balancer/Marker	Count
CyO	233
Sb	0
CyO, sb	123
none	0
% Expected	0

### Sheet: Trh GAL4
V.F. dNGLY1^pl/CyO;Trh-GAL4/TM3,sb X M dNGLY1^pl/CyO;uas-dNGLY1/uas-dNGLY1
Balancer/Marker	Count
CyO	116
Sb	0
CyO,sb	144
none	10
% Expected	13.8889
V.F. dNGLY1^pl/CyO;Trh-GAL4/TM3,sb X M dNGLY1^pl/CyO;uas-dNGLY1-C303A/uas-dNGLY1-C303A
Balancer/Marker	Count
CyO	185
Sb	0
CyO,sb	145
none	0
% Expected	0
