## Supplemental Table 5 for "An *in vivo* drug repurposing screen and transcriptional analyses reveals the serotonin pathway and GSK3 as major therapeutic targets for NGLY1 deficiency"

### Sheet: TWS119 
Virgin Female TG4/sb X Male 54853 dNGLY1-RNAi/CyO
	DMSO	TWS119 1 uM	TWS119 5 uM	TWS119 25 uM
CyO	110	70	83	92
Sb	80	48	86	83
CyO,sb	41	36	69	56
None	32	58	33	40
% Expected	29.0909	82.8571	38.3721	43.4783
Chi Square		Chi = 15.72 p = 0.000074	Chi = 1.18 p = 0.276	Chi = 2.13 p = 0.1444

### Sheet: LiCl
Virgin Female TG4/sb X Male 54853 dNGLY1-RNAi/CyO
	DMSO	0.01 mM LiCl	0.1 mM LiCl	1 mM LiCl	10 mM LiCl
CyO	100	89	67	70	74
Sb	66	73	84	63	29
CyO,sb	42	65	62	39	0
None	31	42	55	76	90
% Expected	31	47.191	65.4762	108.571	121.622
Chi Square		Chi = 2.298 p = 0.1295	Chi = 7.8588 p = 0.00506	Chi = 23.4759 p < 0.00001	Chi = 29.3291 p =< 0.00001

### Sheet: Li Acetate
Virgin Female TG4/sb X Male 54853 dNGLY1-RNAi/CyO
	DMSO	0.1 mM Li acetate	1 mM Li acetate	10 mM Li acetate
CyO	89	49	73	0
Sb	63	51	69	0
CyO,sb	42	18	43	0
None	40	54	65	0
% Expected	44.9438	105.882	89.0411
Chi Square		Chi = 10.044 p = 0.00153	Chi = 7.238 p = 0.00714
